# Environmental DNA survey captures patterns of fish and invertebrate diversity across a tropical seascape

**DOI:** 10.1101/797712

**Authors:** Bryan N. Nguyen, Elaine W. Shen, Janina Seemann, Adrienne M.S. Correa, James L. O’Donnell, Andrew H. Altieri, Nancy Knowlton, Keith A. Crandall, Scott P. Egan, W. Owen McMillan, Matthieu Leray

## Abstract

Accurate, rapid, and comprehensive biodiversity assessments are critical for investigating ecological processes and supporting conservation efforts. Environmental DNA (eDNA) surveys show promise as a way to effectively characterize fine-scale patterns of community composition, but most studies to date have evaluated its effectiveness in single habitats and for conspicuous taxonomic groups in temperate ecosystems. We tested whether a single PCR survey of eDNA in seawater using a broad metazoan primer could identify differences in community composition between five adjacent habitats at 19 sites across a tropical Caribbean bay in Panama. We paired this effort with visual fish surveys to compare methods for a conspicuous taxonomic group. eDNA revealed a tremendous diversity of animals (8,586 operational taxonomic units), including many small taxa that would be undetected in traditional in situ surveys. Fish comprised only 0.07% of the taxa detected by a broad COI primer, yet included 43 species not observed in the visual survey. eDNA revealed significant differences in fish and invertebrate community composition across adjacent habitats and areas of the bay driven in part by taxa known to be habitat-specialists or tolerant to wave action. Our results demonstrate the ability of broad eDNA surveys to identify biodiversity patterns in the ocean.
