## Supplementary File S2 for "Environmental DNA survey captures patterns of fish and invertebrate diversity across a tropical seascape"

phylum	class	order	family	genus	species	tsn	accepted_tsn	in_bocas_db_raw	in_bocas_db_acctsn	acctsn_or_raw_in_bdb	in_obis_raw	bdb_or_obis	in_obis_tsn
Arthropoda	Insecta	Diptera	Culicidae	Ochlerotatus	Ochlerotatus angustivittatus	NA	NA	FALSE	NA	NA	FALSE	NA	FALSE
Annelida	Polychaeta	Phyllodocida	Syllidae	Proceraea	Proceraea fasciata	65603	65602	FALSE	FALSE	FALSE	FALSE	FALSE	FALSE
Cnidaria	Anthozoa	Alcyonacea	Plexauridae	NA	Muricea fruticosa	52181	52181	FALSE	FALSE	FALSE	FALSE	FALSE	FALSE
Mollusca	Cephalopoda	Teuthida	Loliginidae	Sepioteuthis	Sepioteuthis lessoniana	556118	556118	FALSE	FALSE	FALSE	FALSE	FALSE	FALSE
Echinodermata	Holothuroidea	Aspidochirotida	Stichopodidae	Isostichopus	Isostichopus badionotus	1079210	1079210	TRUE	TRUE	TRUE	TRUE	TRUE	TRUE
Arthropoda	Malacostraca	Decapoda	Porcellanidae	Petrolisthes	Petrolisthes armatus	98062	98062	TRUE	TRUE	TRUE	FALSE	TRUE	FALSE
Arthropoda	Malacostraca	Decapoda	Alpheidae	Synalpheus	Synalpheus hoetjesi	NA	NA	FALSE	NA	NA	FALSE	NA	FALSE
Mollusca	Gastropoda	NA	Volvatellidae	Ascobulla	Ascobulla ulla	76314	76314	FALSE	FALSE	FALSE	FALSE	FALSE	FALSE
Chordata	Actinopteri	Gerreiformes	Gerreidae	Eucinostomus	Eucinostomus argenteus	169015	169015	FALSE	FALSE	FALSE	FALSE	FALSE	FALSE
Arthropoda	Hexanauplia	Calanoida	NA	NA	Pleuromamma abdominalis	85752	85752	FALSE	FALSE	FALSE	FALSE	FALSE	FALSE
Annelida	Polychaeta	Terebellida	Terebellidae	Loimia	Loimia medusa	68015	68015	FALSE	FALSE	FALSE	FALSE	FALSE	FALSE
Arthropoda	Malacostraca	Decapoda	Panopeidae	Panopeus	Panopeus occidentalis	98780	98780	TRUE	TRUE	TRUE	FALSE	TRUE	FALSE
Chordata	Actinopteri	Clupeiformes	Engraulidae	Anchoa	Anchoa lamprotaenia	161841	161841	FALSE	FALSE	FALSE	FALSE	FALSE	FALSE
Porifera	Homoscleromorpha	Homosclerophorida	Plakinidae	Plakina	Plakina jani	NA	NA	FALSE	NA	NA	FALSE	NA	FALSE
Porifera	Demospongiae	Verongiida	Aplysinidae	Aiolochroia	Aiolochroia crassa	47659	47659	TRUE	TRUE	TRUE	TRUE	TRUE	TRUE
Chordata	Actinopteri	Gobiiformes	Gobiidae	Cerdale	Cerdale floridana	172169	172169	FALSE	FALSE	FALSE	FALSE	FALSE	FALSE
Mollusca	Gastropoda	NA	Modulidae	Modulus	Modulus modulus	71909	71909	TRUE	TRUE	TRUE	TRUE	TRUE	TRUE
Porifera	Homoscleromorpha	Homosclerophorida	Plakinidae	Oscarella	Oscarella tuberculata	NA	NA	FALSE	NA	NA	FALSE	NA	FALSE
Chordata	Mammalia	Cetacea	Phocoenidae	Neophocaena	Neophocaena phocaenoides	180478	180478	FALSE	FALSE	FALSE	FALSE	FALSE	FALSE
Chordata	Actinopteri	Labriformes	Labridae	Scarus	Scarus iseri	614740	614740	FALSE	FALSE	FALSE	TRUE	TRUE	TRUE
Echinodermata	Ophiuroidea	Ophiurida	Ophiotrichidae	Ophiothrix	Ophiothrix oerstedii	157809	157809	FALSE	FALSE	FALSE	FALSE	FALSE	FALSE
Chordata	Actinopteri	Gobiiformes	Gobiidae	Coryphopterus	Coryphopterus glaucofraenum	171754	171754	FALSE	FALSE	FALSE	TRUE	TRUE	TRUE
Cnidaria	Scyphozoa	Rhizostomeae	Cassiopeidae	Cassiopea	Cassiopea xamachana	719074	719074	TRUE	TRUE	TRUE	FALSE	TRUE	FALSE
Arthropoda	Hexanauplia	Calanoida	Paracalanidae	Paracalanus	Paracalanus aculeatus	85328	85328	FALSE	FALSE	FALSE	FALSE	FALSE	FALSE
Porifera	Demospongiae	Poecilosclerida	Crambeidae	Monanchora	Monanchora clathrata	48083	48083	FALSE	FALSE	FALSE	FALSE	FALSE	FALSE
Cnidaria	Anthozoa	Scleractinia	Agariciidae	Agaricia	Agaricia agaricites	53050	53050	TRUE	TRUE	TRUE	FALSE	TRUE	FALSE
Annelida	Polychaeta	Aspidosiphonidormes	Aspidosiphonidae	Aspidosiphon	Aspidosiphon laevis	154830	154830	TRUE	TRUE	TRUE	FALSE	TRUE	FALSE
Arthropoda	Hexanauplia	Sessilia	Pyrgomatidae	Ceratoconcha	Ceratoconcha domingensis	656274	656274	FALSE	FALSE	FALSE	FALSE	FALSE	FALSE
Porifera	Demospongiae	Haplosclerida	Petrosiidae	Xestospongia	Haliclona vansoesti	NA	NA	TRUE	NA	TRUE	FALSE	TRUE	FALSE
Porifera	Demospongiae	Poecilosclerida	Microcionidae	Clathria	Clathria cervicornis	47989	47989	FALSE	FALSE	FALSE	FALSE	FALSE	FALSE
Chordata	Actinopteri	Carangiformes	Carangidae	Oligoplites	Oligoplites saurus	168673	168673	FALSE	FALSE	FALSE	TRUE	TRUE	TRUE
Chordata	Actinopteri	Atheriniformes	Atherinidae	Atherinomorus	Atherinomorus stipes	166006	166006	FALSE	FALSE	FALSE	FALSE	FALSE	FALSE
Porifera	Demospongiae	Suberitida	Suberitidae	Pseudosuberites	Pseudosuberites nudus	NA	NA	FALSE	NA	NA	FALSE	NA	FALSE
Annelida	Polychaeta	Eunicida	Lumbrineridae	Lumbrineris	Lumbrineris perkinsi	NA	NA	TRUE	NA	TRUE	TRUE	TRUE	FALSE
Mollusca	Gastropoda	Littorinimorpha	Strombidae	Strombus	Strombus raninus	72561	72561	TRUE	TRUE	TRUE	FALSE	TRUE	FALSE
Chordata	Actinopteri	Blenniiformes	Blenniidae	Hypleurochilus	Hypleurochilus geminatus	171198	171198	FALSE	FALSE	FALSE	FALSE	FALSE	FALSE
Mollusca	Gastropoda	NA	Cerithiidae	Cerithium	Cerithium atratum	72120	72120	TRUE	TRUE	TRUE	TRUE	TRUE	TRUE
Cnidaria	Scyphozoa	Rhizostomeae	Cassiopeidae	Cassiopea	Cassiopea frondosa	51763	51763	TRUE	TRUE	TRUE	FALSE	TRUE	FALSE
Porifera	Demospongiae	Poecilosclerida	Mycalidae	Mycale	Mycale fibrexilis	48220	48220	FALSE	FALSE	FALSE	FALSE	FALSE	FALSE
Chordata	Actinopteri	Lutjaniformes	Haemulidae	Haemulon	Haemulon steindachneri	169072	169072	FALSE	FALSE	FALSE	TRUE	TRUE	TRUE
Chordata	Actinopteri	Batrachoidiformes	Batrachoididae	Sanopus	Sanopus greenfieldorum	622959	622959	FALSE	FALSE	FALSE	FALSE	FALSE	FALSE
Chordata	Actinopteri	Lutjaniformes	Lutjanidae	Lutjanus	Lutjanus analis	168849	168849	TRUE	TRUE	TRUE	FALSE	TRUE	FALSE
Mollusca	Bivalvia	Arcoida	Noetiidae	Arcopsis	Arcopsis adamsi	79384	79384	TRUE	TRUE	TRUE	TRUE	TRUE	TRUE
Hemichordata	Enteropneusta	NA	Ptychoderidae	Ptychodera	Ptychodera flava	993386	993386	FALSE	FALSE	FALSE	FALSE	FALSE	FALSE
Arthropoda	Hexanauplia	Calanoida	Calanidae	Undinula	Undinula vulgaris	85281	85281	FALSE	FALSE	FALSE	FALSE	FALSE	FALSE
Porifera	Demospongiae	Suberitida	Halichondriidae	Halichondria	Halichondria okadai	NA	NA	FALSE	NA	NA	FALSE	NA	FALSE
Echinodermata	Echinoidea	Arbacoida	Arbaciidae	Arbacia	Arbacia punctulata	157906	157906	FALSE	FALSE	FALSE	FALSE	FALSE	FALSE
Cnidaria	Anthozoa	Alcyonacea	Plexauridae	NA	Swiftia pacifica	NA	NA	FALSE	NA	NA	FALSE	NA	FALSE
Mollusca	Bivalvia	Ostreoida	Ostreidae	Saccostrea	Saccostrea malabonensis	NA	NA	FALSE	NA	NA	FALSE	NA	FALSE
Mollusca	Gastropoda	Neogastropoda	Fasciolariidae	Fasciolaria	Fasciolaria tulipa	74182	74182	TRUE	TRUE	TRUE	TRUE	TRUE	TRUE
Annelida	Polychaeta	Phyllodocida	Polynoidae	Harmothoe	Harmothoe longidentis	NA	NA	FALSE	NA	NA	FALSE	NA	FALSE
Porifera	Homoscleromorpha	Homosclerophorida	Plakinidae	Oscarella	Oscarella microlobata	NA	NA	FALSE	NA	NA	FALSE	NA	FALSE
Arthropoda	Malacostraca	NA	Pseudosquillidae	Pseudosquilla	Pseudosquilla ciliata	99184	99184	FALSE	FALSE	FALSE	FALSE	FALSE	FALSE
Cnidaria	Hydrozoa	Anthoathecata	Eudendriidae	Eudendrium	Eudendrium capillare	49101	49101	TRUE	TRUE	TRUE	FALSE	TRUE	FALSE
Chordata	Actinopteri	Labriformes	Labridae	Sparisoma	Sparisoma chrysopterum	170864	170864	TRUE	TRUE	TRUE	TRUE	TRUE	TRUE
Cnidaria	Hydrozoa	Leptothecata	Eirenidae	Eirene	Eirene brevistylus	NA	NA	FALSE	NA	NA	FALSE	NA	FALSE
Annelida	Clitellata	Haplotaxida	Naididae	Pristina	Pristina leidyi	68894	68894	FALSE	FALSE	FALSE	FALSE	FALSE	FALSE
Arthropoda	Insecta	Lepidoptera	NA	NA	Synemon austera	NA	NA	FALSE	NA	NA	FALSE	NA	FALSE
Chordata	Actinopteri	Kurtiformes	Apogonidae	Phaeoptyx	Phaeoptyx xenus	168310	168310	FALSE	FALSE	FALSE	TRUE	TRUE	TRUE
Porifera	Demospongiae	Clionaida	Clionaidae	Cliona	Cliona viridis	NA	NA	FALSE	NA	NA	FALSE	NA	FALSE
Arthropoda	Hexanauplia	Pygophora	Lithoglyptidae	Armatoglyptes	Armatoglyptes habei	NA	NA	FALSE	NA	NA	FALSE	NA	FALSE
Arthropoda	Hexanauplia	Calanoida	Clausocalanidae	Clausocalanus	Clausocalanus furcatus	85355	85355	FALSE	FALSE	FALSE	FALSE	FALSE	FALSE
Chordata	Actinopteri	Gerreiformes	Gerreidae	Eucinostomus	Eucinostomus jonesii	645460	645460	FALSE	FALSE	FALSE	FALSE	FALSE	FALSE
Arthropoda	Hexanauplia	Poecilostomatoida	Sapphirinidae	Copilia	Copilia mirabilis	88847	88847	FALSE	FALSE	FALSE	FALSE	FALSE	FALSE
Bryozoa	Gymnolaemata	Cheilostomatida	Watersiporidae	Watersipora	Watersipora subovoidea	NA	NA	FALSE	NA	NA	FALSE	NA	FALSE
Porifera	Demospongiae	Dendroceratida	Halisarcidae	Halisarca	Halisarca dujardini	47686	47686	FALSE	FALSE	FALSE	FALSE	FALSE	FALSE
Chordata	Actinopteri	Lutjaniformes	Lutjanidae	Lutjanus	Lutjanus apodus	168850	168850	TRUE	TRUE	TRUE	TRUE	TRUE	TRUE
Mollusca	Gastropoda	Nudibranchia	Glaucidae	Dondice	Dondice occidentalis	78723	78723	TRUE	TRUE	TRUE	FALSE	TRUE	FALSE
Annelida	Polychaeta	Sabellida	Sabellidae	Branchiomma	Branchiomma bairdi	NA	NA	FALSE	NA	NA	FALSE	NA	FALSE
Echinodermata	Ophiuroidea	Ophiurida	Ophionereidae	Ophionereis	Ophionereis reticulata	157770	157770	TRUE	TRUE	TRUE	TRUE	TRUE	TRUE
Chordata	Actinopteri	Lutjaniformes	Haemulidae	Haemulon	Haemulon flavolineatum	169065	169065	TRUE	TRUE	TRUE	TRUE	TRUE	TRUE
Cnidaria	Hydrozoa	Leptothecata	Campanulariidae	Clytia	Clytia hemisphaerica	49583	49583	TRUE	TRUE	TRUE	FALSE	TRUE	FALSE
Porifera	Demospongiae	Suberitida	Suberitidae	Suberites	Suberites aurantiacus	NA	NA	TRUE	NA	TRUE	TRUE	TRUE	FALSE
Porifera	Demospongiae	Verongiida	Aplysinidae	Aplysina	Aplysina aerophoba	NA	NA	FALSE	NA	NA	FALSE	NA	FALSE
Arthropoda	Insecta	Hymenoptera	Formicidae	Camponotus	Camponotus floridanus	575931	575931	FALSE	FALSE	FALSE	FALSE	FALSE	FALSE
Porifera	Demospongiae	Haplosclerida	Chalinidae	Haliclona	Haliclona amphioxa	NA	NA	FALSE	NA	NA	FALSE	NA	FALSE
Echinodermata	Holothuroidea	Aspidochirotida	Holothuriidae	Holothuria	Holothuria arenicola	158319	158319	TRUE	TRUE	TRUE	FALSE	TRUE	FALSE
Chordata	Actinopteri	Gerreiformes	Gerreidae	Eucinostomus	Eucinostomus gula	169016	169016	FALSE	FALSE	FALSE	TRUE	TRUE	TRUE
Cnidaria	Anthozoa	Alcyonacea	Briareidae	Briareum	Briareum asbestinum	52083	52083	TRUE	TRUE	TRUE	TRUE	TRUE	TRUE
Gastrotricha	NA	Macrodasyida	Macrodasyidae	Urodasys	Urodasys calicostylis	NA	NA	FALSE	NA	NA	FALSE	NA	FALSE
Chordata	Actinopteri	Chaetodontiformes	Chaetodontidae	Chaetodon	Chaetodon striatus	169563	169563	TRUE	TRUE	TRUE	TRUE	TRUE	TRUE
Chordata	Actinopteri	Labriformes	Labridae	Halichoeres	Halichoeres bivittatus	170503	170503	TRUE	TRUE	TRUE	TRUE	TRUE	TRUE
Chordata	Actinopteri	Lutjaniformes	Lutjanidae	Ocyurus	Ocyurus chrysurus	168907	168907	TRUE	TRUE	TRUE	TRUE	TRUE	TRUE
Arthropoda	Malacostraca	Decapoda	Sesarmidae	Armases	Armases cinereum	621739	621739	FALSE	FALSE	FALSE	FALSE	FALSE	FALSE
Chordata	Mammalia	Rodentia	Muridae	Mus	Mus musculus	180366	180366	FALSE	FALSE	FALSE	FALSE	FALSE	FALSE
Porifera	Demospongiae	Haplosclerida	Chalinidae	Haliclona	Haliclona vansoesti	NA	NA	TRUE	NA	TRUE	FALSE	TRUE	FALSE
Chordata	Actinopteri	Lutjaniformes	Haemulidae	Haemulon	Haemulon aurolineatum	169058	169058	TRUE	TRUE	TRUE	TRUE	TRUE	TRUE
Annelida	Polychaeta	Phascolosomatiformes	Phascolosomatidae	Phascolosoma	Phascolosoma perlucens	154942	772947	TRUE	TRUE	TRUE	FALSE	TRUE	FALSE
Porifera	Demospongiae	Clionaida	Clionaidae	Cliona	Clionaopsis platei	NA	NA	FALSE	NA	NA	FALSE	NA	FALSE
Arthropoda	Malacostraca	Decapoda	Mithracidae	Amphithrax	Amphithrax hemphilli	NA	NA	FALSE	NA	NA	FALSE	NA	FALSE
Cnidaria	Anthozoa	Alcyonacea	Gorgoniidae	Antillogorgia	Antillogorgia bipinnata	NA	NA	FALSE	NA	NA	TRUE	TRUE	FALSE
Porifera	Demospongiae	Haplosclerida	Chalinidae	Haliclona	Haliclona oculata	47779	47779	FALSE	FALSE	FALSE	FALSE	FALSE	FALSE
Porifera	Demospongiae	Axinellida	Raspailiidae	Ectyoplasia	Ectyoplasia ferox	48160	48160	TRUE	TRUE	TRUE	TRUE	TRUE	TRUE
Arthropoda	Insecta	Diptera	Ceratopogonidae	Culicoides	Culicoides furens	127507	127507	FALSE	FALSE	FALSE	FALSE	FALSE	FALSE
Porifera	Demospongiae	Poecilosclerida	Microcionidae	Clathria	Clathria armata	NA	NA	FALSE	NA	NA	FALSE	NA	FALSE
Porifera	Demospongiae	Dictyoceratida	Spongiidae	Hyattella	Hyattella sinuosa	NA	NA	FALSE	NA	NA	FALSE	NA	FALSE
Arthropoda	Malacostraca	Decapoda	Majidae	Microphrys	Microphrys bicornutus	621728	621728	TRUE	TRUE	TRUE	FALSE	TRUE	FALSE
Annelida	Polychaeta	Spionida	Chaetopteridae	Chaetopterus	Chaetopterus variopedatus	67097	67097	FALSE	FALSE	FALSE	FALSE	FALSE	FALSE
Mollusca	Bivalvia	Pterioida	Pteriidae	Pinctada	Pinctada imbricata	79593	79593	TRUE	TRUE	TRUE	TRUE	TRUE	TRUE
Mollusca	Bivalvia	Pterioida	Pinnidae	Pinna	Pinna carnea	79586	79586	TRUE	TRUE	TRUE	TRUE	TRUE	TRUE
Chordata	Actinopteri	Labriformes	Labridae	Sparisoma	Sparisoma radians	170865	170865	TRUE	TRUE	TRUE	FALSE	TRUE	FALSE
Nemertea	Pilidiophora	Heteronemertea	Lineidae	Micrura	Micrura rubramaculosa	NA	NA	TRUE	NA	TRUE	TRUE	TRUE	FALSE
Cnidaria	Anthozoa	Scleractinia	Meandrinidae	NA	Eusmilia fastigiata	53622	53622	TRUE	TRUE	TRUE	TRUE	TRUE	TRUE
Arthropoda	Insecta	Hymenoptera	Formicidae	Azteca	Azteca ovaticeps	574692	574692	FALSE	FALSE	FALSE	FALSE	FALSE	FALSE
Cnidaria	Hydrozoa	Leptothecata	Eirenidae	Eirene	Eirene ceylonensis	49789	49789	FALSE	FALSE	FALSE	FALSE	FALSE	FALSE
Arthropoda	Malacostraca	Decapoda	Eriphiidae	Tiaramedon	Tiaramedon spinosum	NA	NA	FALSE	NA	NA	FALSE	NA	FALSE
Xenacoelomorpha	NA	Acoela	Hofsteniidae	Hofstenia	Hofstenia miamia	555642	555642	TRUE	TRUE	TRUE	FALSE	TRUE	FALSE
Arthropoda	Malacostraca	Decapoda	Portunidae	Callinectes	Callinectes bocourti	98703	98703	FALSE	FALSE	FALSE	FALSE	FALSE	FALSE
Annelida	Polychaeta	Aspidosiphonidormes	Aspidosiphonidae	Lithacrosiphon	Lithacrosiphon cristatus	154871	154871	TRUE	TRUE	TRUE	FALSE	TRUE	FALSE
Porifera	Homoscleromorpha	Homosclerophorida	Plakinidae	Pseudocorticium	Pseudocorticium jarrei	NA	NA	FALSE	NA	NA	FALSE	NA	FALSE
Cnidaria	Anthozoa	Actiniaria	Phymanthidae	Phymanthus	Phymanthus crucifer	52794	52794	TRUE	TRUE	TRUE	TRUE	TRUE	TRUE
Porifera	Demospongiae	Axinellida	Axinellidae	Ptilocaulis	Ptilocaulis walpersi	NA	NA	TRUE	NA	TRUE	FALSE	TRUE	FALSE
Nemertea	Enopla	Monostilifera	Amphiporidae	Zygonemertes	Zygonemertes simonae	NA	NA	FALSE	NA	NA	FALSE	NA	FALSE
Mollusca	Cephalopoda	Octopoda	Octopodidae	Octopus	Octopus briareus	82610	82610	FALSE	FALSE	FALSE	TRUE	TRUE	TRUE
Arthropoda	Insecta	Coleoptera	Cerambycidae	Prionus	Prionus insularis	NA	NA	FALSE	NA	NA	FALSE	NA	FALSE
Chordata	Actinopteri	NA	Sphyraenidae	Sphyraena	Sphyraena barracuda	650251	650251	TRUE	TRUE	TRUE	TRUE	TRUE	FALSE
Cnidaria	Anthozoa	Scleractinia	Pocilloporidae	Madracis	Madracis myriaster	53012	53012	FALSE	TRUE	TRUE	FALSE	TRUE	FALSE
Chordata	Actinopteri	Acanthuriformes	Acanthuridae	Acanthurus	Acanthurus chirurgus	172253	172253	TRUE	TRUE	TRUE	TRUE	TRUE	TRUE
Mollusca	Gastropoda	Littorinimorpha	Vermetidae	Eualetes	Eualetes tulipa	NA	NA	FALSE	NA	NA	FALSE	NA	FALSE
Chaetognatha	Sagittoidea	Aphragmophora	Krohnittidae	Krohnitta	Krohnitta subtilis	158849	158849	FALSE	FALSE	FALSE	FALSE	FALSE	FALSE
Gastrotricha	NA	Macrodasyida	Macrodasyidae	Urodasys	Urodasys viviparus	57693	57693	TRUE	TRUE	TRUE	FALSE	TRUE	FALSE
Arthropoda	Malacostraca	Amphipoda	Ampithoidae	Ampithoe	Ampithoe longimana	93423	93423	FALSE	FALSE	FALSE	FALSE	FALSE	FALSE
Mollusca	Bivalvia	Veneroida	Veneridae	Chione	Chione cancellata	81523	81523	TRUE	TRUE	TRUE	FALSE	TRUE	FALSE
Cnidaria	Hydrozoa	Anthoathecata	Proboscidactylidae	Proboscidactyla	Proboscidactyla ornata	50815	50815	FALSE	FALSE	FALSE	TRUE	TRUE	TRUE
Porifera	Demospongiae	Poecilosclerida	Clathriidae	Ophlitaspongia	Ophlitaspongia papilla	NA	NA	FALSE	NA	NA	FALSE	NA	FALSE
Chordata	Actinopteri	Spariformes	Sparidae	Calamus	Calamus penna	169205	169205	TRUE	TRUE	TRUE	TRUE	TRUE	TRUE
Arthropoda	Malacostraca	Tanaidacea	Leptocheliidae	Leptochelia	Leptochelia forresti	92049	92049	FALSE	FALSE	FALSE	FALSE	FALSE	FALSE
Chordata	Ascidiacea	Stolidobranchia	Styelidae	Symplegma	Symplegma rubra	NA	NA	TRUE	NA	TRUE	FALSE	TRUE	FALSE
Cnidaria	Hydrozoa	Limnomedusae	Olindiasidae	Cubaia	Cubaia aphrodite	50757	50757	FALSE	FALSE	FALSE	FALSE	FALSE	FALSE
Cnidaria	Anthozoa	Scleractinia	NA	Oulastrea	Oulastrea crispata	53357	53357	FALSE	FALSE	FALSE	FALSE	FALSE	FALSE
Echinodermata	Echinoidea	Diadematoida	Diadematidae	Diadema	Diadema antillarum	157877	157877	TRUE	TRUE	TRUE	TRUE	TRUE	TRUE
Porifera	Demospongiae	Poecilosclerida	Microcionidae	Clathria	Clathria reinwardti	NA	NA	FALSE	NA	NA	FALSE	NA	FALSE
Annelida	Polychaeta	Aspidosiphonidormes	Aspidosiphonidae	Aspidosiphon	Aspidosiphon fischeri	772591	772591	TRUE	TRUE	TRUE	FALSE	TRUE	FALSE
Porifera	Demospongiae	Dendroceratida	Darwinellidae	Chelonaplysilla	Chelonaplysilla delicata	NA	NA	FALSE	NA	NA	FALSE	NA	FALSE
Porifera	Demospongiae	Poecilosclerida	Iotrochotidae	Iotrochota	Iotrochota birotulata	NA	NA	TRUE	NA	TRUE	TRUE	TRUE	FALSE
Bryozoa	Gymnolaemata	Ctenostomatida	Vesiculariidae	Amathia	Amathia vidovici	155554	155554	FALSE	FALSE	FALSE	FALSE	FALSE	FALSE
Arthropoda	Malacostraca	Decapoda	Mithracidae	Pitho	Pitho quadridentata	98552	98552	FALSE	FALSE	FALSE	FALSE	FALSE	FALSE
Annelida	Polychaeta	Golfingiida	Sipunculidae	Sipunculus	Sipunculus nudus	154523	154523	FALSE	FALSE	FALSE	FALSE	FALSE	FALSE
Nemertea	Palaeonemertea	NA	Cephalothricidae	Cephalothrix	Cephalothrix alba	NA	NA	FALSE	NA	NA	FALSE	NA	FALSE
Porifera	Demospongiae	Tethyida	Tethyidae	Tethya	Tethya actinia	48573	48573	TRUE	TRUE	TRUE	FALSE	TRUE	FALSE
Bryozoa	Gymnolaemata	Cheilostomatida	Bugulidae	Bugula	Bugula neritina	156056	156056	TRUE	TRUE	TRUE	FALSE	TRUE	FALSE
Cnidaria	Hydrozoa	Siphonophorae	Agalmatidae	Nanomia	Nanomia bijuga	51389	51389	FALSE	FALSE	FALSE	FALSE	FALSE	FALSE
Arthropoda	Insecta	Diptera	Culicidae	Anopheles	Anopheles strodei	NA	NA	FALSE	NA	NA	FALSE	NA	FALSE
Rotifera	Monogononta	Ploima	Synchaetidae	Synchaeta	Synchaeta pectinata	59259	59259	FALSE	FALSE	FALSE	FALSE	FALSE	FALSE
Porifera	Demospongiae	Poecilosclerida	Desmacididae	Desmapsamma	Desmapsamma anchorata	NA	NA	TRUE	NA	TRUE	FALSE	TRUE	FALSE
Chordata	Actinopteri	Clupeiformes	Engraulidae	Engraulis	Engraulis encrasicolus	161831	161831	FALSE	FALSE	FALSE	FALSE	FALSE	FALSE
Arthropoda	Malacostraca	Isopoda	Ligiidae	Ligia	Ligia baudiniana	93231	93231	FALSE	FALSE	FALSE	FALSE	FALSE	FALSE
Porifera	Demospongiae	Suberitida	Suberitidae	Plicatellopsis	Plicatellopsis fragilis	NA	NA	FALSE	NA	NA	FALSE	NA	FALSE
Mollusca	Bivalvia	Myoida	Teredinidae	Bankia	Bankia carinata	81844	81844	FALSE	FALSE	FALSE	FALSE	FALSE	FALSE
Mollusca	Bivalvia	Veneroida	Veneridae	Lirophora	Lirophora paphia	NA	NA	FALSE	NA	NA	FALSE	NA	FALSE
Nemertea	Pilidiophora	Heteronemertea	Lineidae	Micrura	Micrura ignea	NA	NA	TRUE	NA	TRUE	FALSE	TRUE	FALSE
Mollusca	Bivalvia	Arcoida	Arcidae	Anadara	Anadara notabilis	79353	79353	TRUE	TRUE	TRUE	FALSE	TRUE	FALSE
Chordata	Actinopteri	Carangiformes	Carangidae	Caranx	Caranx sexfasciatus	168620	168620	FALSE	FALSE	FALSE	FALSE	FALSE	FALSE
Chordata	Actinopteri	Syngnathiformes	Mullidae	Mulloidichthys	Mulloidichthys martinicus	169408	169408	TRUE	TRUE	TRUE	FALSE	TRUE	FALSE
Cnidaria	Anthozoa	Corallimorpharia	Discosomidae	Rhodactis	Rhodactis mussoides	NA	NA	FALSE	NA	NA	FALSE	NA	FALSE
Chordata	Chondrichthyes	Myliobatiformes	Urotrygonidae	Urobatis	Urobatis jamaicensis	621035	621035	FALSE	TRUE	TRUE	FALSE	TRUE	FALSE
Cnidaria	Hydrozoa	Leptothecata	Campanulariidae	Clytia	Clytia hummelincki	NA	NA	FALSE	NA	NA	FALSE	NA	FALSE
Annelida	Polychaeta	Phascolosomatiformes	Phascolosomatidae	Antillesoma	Antillesoma antillarum	772615	772615	TRUE	TRUE	TRUE	FALSE	TRUE	FALSE
Chordata	Actinopteri	Carangiformes	Carangidae	Trachinotus	Trachinotus falcatus	168709	168709	FALSE	FALSE	FALSE	FALSE	FALSE	FALSE
Nematoda	Chromadorea	Rhabditida	Panagrolaimidae	Panagrolaimus	Panagrolaimus paetzoldi	NA	NA	FALSE	NA	NA	FALSE	NA	FALSE
Echinodermata	Echinoidea	Cidaroida	Cidaridae	Eucidaris	Eucidaris tribuloides	157826	157826	TRUE	TRUE	TRUE	TRUE	TRUE	TRUE
Cnidaria	Anthozoa	Scleractinia	Merulinidae	Orbicella	Orbicella annularis	NA	NA	FALSE	NA	NA	TRUE	TRUE	FALSE
Echinodermata	Holothuroidea	Aspidochirotida	Holothuriidae	Holothuria	Holothuria surinamensis	158316	158316	FALSE	FALSE	FALSE	FALSE	FALSE	FALSE
Annelida	Polychaeta	Golfingiida	Sipunculidae	Siphonosoma	Siphonosoma cumanense	154567	154567	FALSE	FALSE	FALSE	FALSE	FALSE	FALSE
Mollusca	Gastropoda	Pteropoda	Creseidae	Creseis	Creseis clava	NA	NA	FALSE	NA	NA	FALSE	NA	FALSE
Arthropoda	Insecta	Coleoptera	Latridiidae	Enicmus	Enicmus histrio	NA	NA	FALSE	NA	NA	FALSE	NA	FALSE
Mollusca	Gastropoda	Trochida	Tegulidae	Tegula	Tegula fasciata	69952	69952	TRUE	TRUE	TRUE	TRUE	TRUE	TRUE
Porifera	Demospongiae	Chondrillida	Chondrillidae	Chondrosia	Chondrosia reniformis	48725	48725	TRUE	TRUE	TRUE	FALSE	TRUE	FALSE
Echinodermata	Ophiuroidea	Ophiurida	Ophiocomidae	Ophiocoma	Ophiocoma echinata	157486	157486	TRUE	TRUE	TRUE	FALSE	TRUE	FALSE
Arthropoda	Branchiopoda	Diplostraca	Podonidae	Pseudevadne	Pseudevadne tergestina	684627	684627	FALSE	FALSE	FALSE	FALSE	FALSE	FALSE
Echinodermata	Ophiuroidea	Ophiurida	Ophiodermatidae	Ophioderma	Ophioderma cinerea	NA	NA	FALSE	NA	NA	FALSE	NA	FALSE
Chordata	Ascidiacea	Stolidobranchia	Styelidae	Botrylloides	Botrylloides nigrum	159239	159239	TRUE	TRUE	TRUE	FALSE	TRUE	FALSE
Porifera	Demospongiae	Haplosclerida	Callyspongiidae	Callyspongia	Callyspongia plicifera	NA	NA	FALSE	NA	NA	FALSE	NA	FALSE
Chordata	Actinopteri	Beloniformes	Hemiramphidae	Hemiramphus	Hemiramphus brasiliensis	165460	165460	FALSE	FALSE	FALSE	TRUE	TRUE	TRUE
Annelida	Polychaeta	Eunicida	Amphinomidae	Eurythoe	Eurythoe complanata	65196	65196	FALSE	FALSE	FALSE	FALSE	FALSE	FALSE
Chordata	Actinopteri	Chaetodontiformes	Chaetodontidae	Chaetodon	Chaetodon capistratus	169558	169558	TRUE	TRUE	TRUE	TRUE	TRUE	TRUE
Chordata	Actinopteri	Gobiiformes	Gobiidae	Ctenogobius	Ctenogobius saepepallens	636803	636803	FALSE	TRUE	TRUE	FALSE	TRUE	FALSE
Porifera	Demospongiae	Haplosclerida	Petrosiidae	Petrosia	Petrosia ficiformis	47899	47899	FALSE	FALSE	FALSE	FALSE	FALSE	FALSE
Chordata	Actinopteri	Beloniformes	Belonidae	Tylosurus	Tylosurus crocodilus	165577	165577	FALSE	FALSE	FALSE	FALSE	FALSE	FALSE
Cnidaria	Hydrozoa	Leptothecata	Campanulariidae	Eucheilota	Eucheilota maculata	50576	50576	FALSE	FALSE	FALSE	FALSE	FALSE	FALSE
Cnidaria	Hydrozoa	Leptothecata	Campanulariidae	Obelia	Obelia bidentata	49532	49532	TRUE	TRUE	TRUE	FALSE	TRUE	FALSE
Mollusca	Bivalvia	Mytiloida	Mytilidae	Brachidontes	Brachidontes exustus	79519	79519	TRUE	TRUE	TRUE	FALSE	TRUE	FALSE
Chordata	Chondrichthyes	Myliobatiformes	Dasyatidae	Hypanus	Hypanus guttatus	NA	NA	FALSE	NA	NA	FALSE	NA	FALSE
Chordata	Actinopteri	Labriformes	Labridae	Sparisoma	Sparisoma rubripinne	170866	170866	TRUE	TRUE	TRUE	TRUE	TRUE	TRUE
Cnidaria	Anthozoa	Alcyonacea	Anthothelidae	Erythropodium	Erythropodium caribaeorum	52100	52100	TRUE	TRUE	TRUE	TRUE	TRUE	TRUE
Nemertea	Palaeonemertea	NA	Cephalothricidae	Cephalothrix	Cephalothrix simula	NA	NA	FALSE	NA	NA	FALSE	NA	FALSE
Cnidaria	Anthozoa	Scleractinia	Poritidae	Porites	Porites branneri	53186	53186	FALSE	FALSE	FALSE	FALSE	FALSE	FALSE
Arthropoda	Insecta	Diptera	Simuliidae	Simulium	Simulium suyoense	NA	NA	FALSE	NA	NA	FALSE	NA	FALSE
Cnidaria	Anthozoa	Ceriantharia	Arachnactidae	Isarachnanthus	Isarachnanthus nocturnus	NA	NA	FALSE	NA	NA	FALSE	NA	FALSE
Chordata	Actinopteri	Labriformes	Labridae	Sparisoma	Sparisoma viride	170867	170867	TRUE	TRUE	TRUE	TRUE	TRUE	TRUE
Chordata	Actinopteri	Atheriniformes	Atherinidae	Hypoatherina	Hypoatherina harringtonensis	166038	166038	FALSE	FALSE	FALSE	TRUE	TRUE	TRUE
Entoprocta	NA	NA	Loxosomatidae	Loxosomella	Loxosomella vivipara	708767	708767	FALSE	FALSE	FALSE	FALSE	FALSE	FALSE
Chordata	Actinopteri	Blenniiformes	Blenniidae	Hypleurochilus	Hypleurochilus springeri	171201	171201	FALSE	FALSE	FALSE	FALSE	FALSE	FALSE
Chordata	Actinopteri	Blenniiformes	Labrisomidae	Stathmonotus	Stathmonotus stahli	171447	171447	FALSE	FALSE	FALSE	FALSE	FALSE	FALSE
Porifera	Demospongiae	Biemnida	Biemnidae	Sigmaxinella	Sigmaxinella hipposiderus	NA	NA	FALSE	NA	NA	FALSE	NA	FALSE
Porifera	Demospongiae	Suberitida	NA	Topsentia	Topsentia ophiraphidites	NA	NA	FALSE	NA	NA	FALSE	NA	FALSE
Mollusca	Bivalvia	Pterioida	Pinnidae	Atrina	Atrina rigida	79582	79582	TRUE	TRUE	TRUE	TRUE	TRUE	TRUE
Porifera	Demospongiae	Suberitida	Halichondriidae	Hymeniacidon	Hymeniacidon perlevis	NA	NA	FALSE	NA	NA	FALSE	NA	FALSE
Cnidaria	Hydrozoa	Leptothecata	Campanulariidae	Clytia	Clytia folleata	49611	49611	FALSE	FALSE	FALSE	FALSE	FALSE	FALSE
Chordata	Actinopteri	Gerreiformes	Gerreidae	Gerres	Gerres cinereus	169032	169032	TRUE	TRUE	TRUE	TRUE	TRUE	TRUE
Porifera	Demospongiae	Suberitida	Halichondriidae	Halichondria	Halichondria panicea	48396	48396	FALSE	FALSE	FALSE	FALSE	FALSE	FALSE
Arthropoda	Hexanauplia	Calanoida	Acartiidae	Acartia	Acartia tonsa	86088	86088	FALSE	FALSE	FALSE	FALSE	FALSE	FALSE
Cnidaria	Hydrozoa	Narcomedusae	Cuninidae	Cunina	Cunina fowleri	51240	51240	FALSE	FALSE	FALSE	FALSE	FALSE	FALSE
Chordata	Actinopteri	Beloniformes	Belonidae	Tylosurus	Tylosurus acus	165571	165571	FALSE	FALSE	FALSE	FALSE	FALSE	FALSE
Echinodermata	Ophiuroidea	Ophiurida	Ophiactidae	Ophiactis	Ophiactis savignyi	157628	157628	TRUE	TRUE	TRUE	TRUE	TRUE	TRUE
Chordata	Chondrichthyes	Myliobatiformes	Dasyatidae	Dasyatis	Dasyatis americana	160951	160951	TRUE	TRUE	TRUE	FALSE	TRUE	FALSE
Echinodermata	Echinoidea	Temnopleuroida	Toxopneustidae	Lytechinus	Lytechinus variegatus	157921	157921	TRUE	TRUE	TRUE	TRUE	TRUE	TRUE
Chordata	Ascidiacea	Enterogona	Ascidiidae	Ascidia	Ascidia ahodori	NA	NA	FALSE	NA	NA	FALSE	NA	FALSE
Annelida	Polychaeta	Phyllodocida	Syllidae	Myrianida	Myrianida gidholmi	NA	NA	FALSE	NA	NA	FALSE	NA	FALSE
Porifera	Demospongiae	Chondrillida	Chondrillidae	Chondrilla	Chondrilla nucula	48721	48721	TRUE	TRUE	TRUE	TRUE	TRUE	TRUE
Mollusca	Gastropoda	Nudibranchia	Glaucidae	Phidiana	Phidiana lynceus	78716	78716	FALSE	FALSE	FALSE	FALSE	FALSE	FALSE
Porifera	Demospongiae	Biemnida	Biemnidae	Biemna	Biemna fistulosa	NA	NA	FALSE	NA	NA	FALSE	NA	FALSE
Arthropoda	Hexanauplia	Calanoida	Temoridae	Temora	Temora stylifera	85875	85875	FALSE	FALSE	FALSE	FALSE	FALSE	FALSE
Chordata	Ascidiacea	Enterogona	Corellidae	Rhodosoma	Rhodosoma turcicum	159169	159169	TRUE	TRUE	TRUE	FALSE	TRUE	FALSE
Cnidaria	Anthozoa	Alcyonacea	Primnoidae	NA	Helicogorgia flagellata	NA	NA	FALSE	NA	NA	FALSE	NA	FALSE
Porifera	Demospongiae	Axinellida	Axinellidae	Dragmacidon	Dragmacidon reticulatum	NA	NA	TRUE	NA	TRUE	TRUE	TRUE	FALSE
Porifera	Demospongiae	Bubarida	Dictyonellidae	Svenzea	Svenzea zeai	NA	NA	TRUE	NA	TRUE	TRUE	TRUE	FALSE
Porifera	Homoscleromorpha	Homosclerophorida	Plakinidae	Plakina	Plakortis halichondrioides	48709	48709	FALSE	FALSE	FALSE	TRUE	TRUE	TRUE
Chordata	Actinopteri	Acanthuriformes	Acanthuridae	Acanthurus	Acanthurus bahianus	172252	172252	TRUE	TRUE	TRUE	TRUE	TRUE	TRUE
Arthropoda	Insecta	Hemiptera	Rhyparochromidae	Neopamera	Neopamera bilobata	108084	108084	FALSE	FALSE	FALSE	FALSE	FALSE	FALSE
Porifera	Demospongiae	Poecilosclerida	Crellidae	Crella	Crella incrustans	NA	NA	FALSE	NA	NA	FALSE	NA	FALSE
Echinodermata	Ophiuroidea	Ophiurida	Ophionereidae	Ophionereis	Ophionereis olivacea	157772	157772	FALSE	FALSE	FALSE	FALSE	FALSE	FALSE
Chordata	Actinopteri	Mugiliformes	Mugilidae	Mugil	Mugil rubrioculus	NA	NA	FALSE	NA	NA	FALSE	NA	FALSE
Chordata	Mammalia	Primates	Hominidae	Homo	Homo sapiens	180092	180092	TRUE	TRUE	TRUE	FALSE	TRUE	FALSE
Mollusca	Gastropoda	Trochida	Areneidae	Arene	Arene cruentata	70210	70210	FALSE	FALSE	FALSE	TRUE	TRUE	TRUE
Porifera	Demospongiae	Haplosclerida	Niphatidae	Hemigellius	Hemigellius pilosus	NA	NA	FALSE	NA	NA	FALSE	NA	FALSE
Cnidaria	Hydrozoa	Leptothecata	Laodiceidae	Laodicea	Laodicea undulata	50487	50487	FALSE	FALSE	FALSE	FALSE	FALSE	FALSE
Mollusca	Gastropoda	NA	Cerithiidae	Bittiolum	Bittiolum varium	567284	567284	TRUE	TRUE	TRUE	FALSE	TRUE	FALSE
Arthropoda	Hexanauplia	Calanoida	Paracalanidae	Paracalanus	Paracalanus quasimodo	85327	85327	FALSE	FALSE	FALSE	FALSE	FALSE	FALSE
Porifera	Demospongiae	Tetractinellida	Geodiidae	Geodia	Geodia tumulosa	NA	NA	FALSE	NA	NA	FALSE	NA	FALSE
Mollusca	Bivalvia	Arcoida	Arcidae	Anadara	Anadara chemnitzii	79357	79357	FALSE	TRUE	TRUE	FALSE	TRUE	FALSE
Arthropoda	Insecta	Hymenoptera	Formicidae	Monomorium	Monomorium pharaonis	154221	154221	FALSE	FALSE	FALSE	FALSE	FALSE	FALSE
Annelida	Clitellata	Haplotaxida	Glossoscolecidae	Pontoscolex	Pontoscolex corethrurus	69126	69126	FALSE	FALSE	FALSE	FALSE	FALSE	FALSE
Chordata	Actinopteri	Lutjaniformes	Haemulidae	Haemulon	Haemulon bonariense	169061	169061	FALSE	FALSE	FALSE	TRUE	TRUE	TRUE
Chordata	Actinopteri	Lutjaniformes	Lutjanidae	Lutjanus	Lutjanus synagris	168860	168860	TRUE	TRUE	TRUE	TRUE	TRUE	TRUE
Echinodermata	Ophiuroidea	Ophiurida	Ophiotrichidae	Ophiothrix	Ophiothrix suensoni	157805	157805	FALSE	TRUE	TRUE	FALSE	TRUE	FALSE
Mollusca	Polyplacophora	Neoloricata	Acanthochitonidae	Acanthochitona	Acanthochitona hemphilli	79049	79049	FALSE	FALSE	FALSE	FALSE	FALSE	FALSE
Nemertea	Enopla	Monostilifera	Ototyphlonemertidae	Ototyphlonemertes	Ototyphlonemertes santacruzensis	NA	NA	FALSE	NA	NA	FALSE	NA	FALSE
Chordata	Actinopteri	NA	Pomacentridae	Stegastes	Stegastes planifrons	615485	615485	TRUE	TRUE	TRUE	FALSE	TRUE	FALSE
Mollusca	Gastropoda	Pteropoda	Limacinidae	Limacina	Limacina inflata	76345	76345	FALSE	FALSE	FALSE	FALSE	FALSE	FALSE
Porifera	Demospongiae	Clionaida	Clionaidae	Pione	Pione velans	NA	NA	FALSE	NA	NA	FALSE	NA	FALSE
Cnidaria	Anthozoa	Scleractinia	Mussidae	NA	Pseudodiploria strigosa	NA	NA	FALSE	NA	NA	TRUE	TRUE	FALSE
Bryozoa	Gymnolaemata	Ctenostomatida	Vesiculariidae	Amathia	Amathia brasiliensis	NA	NA	FALSE	NA	NA	FALSE	NA	FALSE
Mollusca	Gastropoda	NA	Placobranchidae	Elysia	Elysia subornata	77951	77951	FALSE	FALSE	FALSE	FALSE	FALSE	FALSE
Arthropoda	Collembola	Entomobryomorpha	Entomobryidae	Willowsia	Willowsia nigromaculata	99769	99769	FALSE	FALSE	FALSE	FALSE	FALSE	FALSE
Chordata	Actinopteri	NA	Centropomidae	Centropomus	Centropomus undecimalis	167648	167648	FALSE	FALSE	FALSE	FALSE	FALSE	FALSE
Mollusca	Gastropoda	Trochida	Calliostomatidae	Calliostoma	Calliostoma jujubinum	69817	69817	TRUE	TRUE	TRUE	TRUE	TRUE	TRUE
Annelida	Polychaeta	Golfingiida	Sipunculidae	Sipunculus	Sipunculus polymyotus	154545	154545	FALSE	FALSE	FALSE	FALSE	FALSE	FALSE
Annelida	Polychaeta	Phyllodocida	Hesionidae	Neogyptis	Neogyptis carriebowcayi	NA	NA	FALSE	NA	NA	FALSE	NA	FALSE
Xenacoelomorpha	NA	Acoela	Sagittiferidae	Convolutriloba	Convolutriloba longifissura	1039130	1039130	FALSE	FALSE	FALSE	FALSE	FALSE	FALSE
Chordata	Actinopteri	Lutjaniformes	Lutjanidae	Lutjanus	Lutjanus argentiventris	168851	168851	FALSE	FALSE	FALSE	FALSE	FALSE	FALSE
Echinodermata	Ophiuroidea	Ophiurida	Ophiotrichidae	Ophiothrix	Ophiothrix lineata	157806	157806	TRUE	TRUE	TRUE	FALSE	TRUE	FALSE
Porifera	Demospongiae	Poecilosclerida	Microcionidae	Clathria	Clathria prolifera	NA	NA	FALSE	NA	NA	FALSE	NA	FALSE
Chordata	Actinopteri	Gerreiformes	Gerreidae	Diapterus	Diapterus rhombeus	169027	169027	FALSE	FALSE	FALSE	TRUE	TRUE	TRUE
Arthropoda	Malacostraca	Decapoda	Penaeidae	Penaeus	Penaeus californiensis	95613	551573	FALSE	FALSE	FALSE	FALSE	FALSE	FALSE
Echinodermata	Ophiuroidea	Ophiurida	Ophiactidae	Ophiactis	Ophiactis lymani	157645	157645	FALSE	FALSE	FALSE	FALSE	FALSE	FALSE
Porifera	Demospongiae	Poecilosclerida	Tedaniidae	Tedania	Tedania ignis	48112	48112	TRUE	TRUE	TRUE	FALSE	TRUE	FALSE
Chordata	Actinopteri	Batrachoidiformes	Batrachoididae	Opsanus	Opsanus tau	164423	164423	FALSE	FALSE	FALSE	FALSE	FALSE	FALSE
Chordata	Actinopteri	Lutjaniformes	Lutjanidae	Lutjanus	Lutjanus mahogoni	168858	168858	TRUE	TRUE	TRUE	TRUE	TRUE	TRUE
Cnidaria	Hydrozoa	Leptothecata	Campanulariidae	Clytia	Clytia gracilis	204111	204111	TRUE	TRUE	TRUE	FALSE	TRUE	FALSE
Chordata	Actinopteri	Blenniiformes	Chaenopsidae	Acanthemblemaria	Acanthemblemaria aspera	171450	171450	FALSE	FALSE	FALSE	FALSE	FALSE	FALSE
Mollusca	Gastropoda	Cephalaspidea	Aglajidae	Philinopsis	Philinopsis pusa	76214	76214	FALSE	FALSE	FALSE	FALSE	FALSE	FALSE
Arthropoda	Malacostraca	Decapoda	Grapsidae	Pachygrapsus	Pachygrapsus gracilis	99049	99049	TRUE	TRUE	TRUE	FALSE	TRUE	FALSE
Arthropoda	Hexanauplia	Calanoida	Paracalanidae	Delibus	Delibus nudus	NA	NA	FALSE	NA	NA	FALSE	NA	FALSE
Porifera	Demospongiae	Dendroceratida	Darwinellidae	Chelonaplysilla	Chelonaplysilla erecta	47679	47679	TRUE	TRUE	TRUE	TRUE	TRUE	TRUE
Mollusca	Gastropoda	Neogastropoda	Muricidae	Phyllonotus	Phyllonotus pomum	73494	567355	FALSE	TRUE	TRUE	TRUE	TRUE	TRUE
Mollusca	Bivalvia	Veneroida	Solecurtidae	Tagelus	Tagelus dombeii	NA	NA	FALSE	NA	NA	FALSE	NA	FALSE
Entoprocta	NA	NA	Loxosomatidae	Loxosomella	Loxosomella aloxiata	708779	708779	FALSE	FALSE	FALSE	FALSE	FALSE	FALSE
Annelida	Polychaeta	Aspidosiphonidormes	Aspidosiphonidae	Aspidosiphon	Aspidosiphon parvulus	154807	154807	TRUE	TRUE	TRUE	FALSE	TRUE	FALSE
Cnidaria	Anthozoa	Scleractinia	Siderastreidae	Siderastrea	Siderastrea radians	53091	53091	TRUE	TRUE	TRUE	TRUE	TRUE	TRUE
Arthropoda	Hexanauplia	Calanoida	Calocalanidae	Calocalanus	Calocalanus styliremis	85334	85334	FALSE	FALSE	FALSE	FALSE	FALSE	FALSE
Porifera	Demospongiae	Poecilosclerida	Chondropsidae	Strongylacidon	Strongylacidon bermudae	NA	NA	FALSE	NA	NA	FALSE	NA	FALSE
Mollusca	Gastropoda	Pleurobranchida	Pleurobranchidae	Berthellina	Berthellina edwardsii	NA	NA	FALSE	NA	NA	FALSE	NA	FALSE
Mollusca	Gastropoda	Cephalaspidea	Haminoeidae	Haminoea	Haminoea orteai	NA	NA	FALSE	NA	NA	FALSE	NA	FALSE
Mollusca	Gastropoda	Littorinimorpha	Littorinidae	Littoraria	Littoraria angulifera	567803	567803	TRUE	TRUE	TRUE	TRUE	TRUE	TRUE
Chordata	Actinopteri	Carangiformes	Carangidae	Carangoides	Carangoides bartholomaei	168607	168607	FALSE	FALSE	FALSE	FALSE	FALSE	FALSE
Cnidaria	Anthozoa	Alcyonacea	Primnoidae	NA	Metafannyella kuekenthali	NA	NA	FALSE	NA	NA	FALSE	NA	FALSE
Echinodermata	Holothuroidea	Aspidochirotida	Holothuriidae	Holothuria	Holothuria mexicana	158330	158330	TRUE	TRUE	TRUE	FALSE	TRUE	FALSE
Porifera	Demospongiae	Tetractinellida	Geodiidae	Geodia	Geodia vosmaeri	NA	NA	FALSE	NA	NA	FALSE	NA	FALSE
Porifera	Demospongiae	Haplosclerida	Niphatidae	Amphimedon	Amphimedon queenslandica	NA	NA	FALSE	NA	NA	FALSE	NA	FALSE
Mollusca	Bivalvia	Ostreoida	Ostreidae	Crassostrea	Crassostrea rhizophorae	79881	79881	FALSE	TRUE	TRUE	FALSE	TRUE	FALSE
Mollusca	Gastropoda	NA	Oxynoeidae	Oxynoe	Oxynoe antillarum	77935	77935	TRUE	TRUE	TRUE	FALSE	TRUE	FALSE
Porifera	Demospongiae	Haplosclerida	Niphatidae	Niphates	Niphates alba	NA	NA	FALSE	NA	NA	FALSE	NA	FALSE
Nemertea	Enopla	Monostilifera	Tetrastemmatidae	Nemertellina	Nemertellina yamaokai	NA	NA	FALSE	NA	NA	FALSE	NA	FALSE
Arthropoda	Malacostraca	Decapoda	Panopeidae	Dyspanopeus	Dyspanopeus sayi	98901	98901	FALSE	FALSE	FALSE	FALSE	FALSE	FALSE
Chordata	Actinopteri	Clupeiformes	Engraulidae	Anchoa	Anchoa mitchilli	161839	161839	FALSE	FALSE	FALSE	FALSE	FALSE	FALSE
Chordata	Actinopteri	NA	Pomacentridae	Stegastes	Stegastes adustus	615332	615332	TRUE	TRUE	TRUE	FALSE	TRUE	FALSE
Arthropoda	Malacostraca	Decapoda	Mithracidae	Mithraculus	Mithraculus forceps	98610	98610	TRUE	TRUE	TRUE	FALSE	TRUE	FALSE
Mollusca	Bivalvia	Ostreoida	Ostreidae	Ostrea	Ostrea puelchana	NA	NA	FALSE	NA	NA	FALSE	NA	FALSE
Mollusca	Gastropoda	NA	Placobranchidae	Elysia	Elysia tuca	77942	77942	TRUE	TRUE	TRUE	FALSE	TRUE	FALSE
Arthropoda	Hexanauplia	Sessilia	Chthamalidae	Microeuraphia	Microeuraphia rhizophorae	NA	NA	FALSE	NA	NA	FALSE	NA	FALSE
Cnidaria	Scyphozoa	Coronatae	Linuchidae	Linuche	Linuche unguiculata	51576	51576	TRUE	TRUE	TRUE	FALSE	TRUE	FALSE
Chordata	Actinopteri	Perciformes	Serranidae	Hypoplectrus	Hypoplectrus nigricans	167812	167812	TRUE	TRUE	TRUE	FALSE	TRUE	FALSE
Chordata	Chondrichthyes	Myliobatiformes	Myliobatidae	Rhinoptera	Rhinoptera steindachneri	564401	564401	FALSE	FALSE	FALSE	FALSE	FALSE	FALSE
Cnidaria	Anthozoa	Zoantharia	Zoanthidae	Zoanthus	Zoanthus sansibaricus	NA	NA	FALSE	NA	NA	FALSE	NA	FALSE
Annelida	Polychaeta	Spionida	Chaetopteridae	Mesochaetopterus	Mesochaetopterus rogeri	NA	NA	FALSE	NA	NA	FALSE	NA	FALSE
Arthropoda	Hexanauplia	Sessilia	Chthamalidae	Chthamalus	Chthamalus proteus	89598	89598	FALSE	FALSE	FALSE	FALSE	FALSE	FALSE
Arthropoda	Malacostraca	Decapoda	Eriphiidae	Menippe	Menippe mercenaria	98811	98811	FALSE	FALSE	FALSE	FALSE	FALSE	FALSE
Arthropoda	Insecta	Coleoptera	Curculionidae	Xyleborus	Xyleborus volvulus	188165	188165	FALSE	FALSE	FALSE	FALSE	FALSE	FALSE
Porifera	Demospongiae	Haplosclerida	Chalinidae	Haliclona	Haliclona manglaris	NA	NA	TRUE	NA	TRUE	FALSE	TRUE	FALSE
Porifera	Homoscleromorpha	Homosclerophorida	Plakinidae	Plakortis	Plakortis halichondrioides	48709	48709	FALSE	FALSE	FALSE	TRUE	TRUE	TRUE
Chordata	Actinopteri	Gobiiformes	Gobiidae	Microgobius	Microgobius signatus	636810	636810	FALSE	FALSE	FALSE	FALSE	FALSE	FALSE
Mollusca	Gastropoda	Neogastropoda	Columbellidae	Alia	Alia carinata	73705	73705	FALSE	FALSE	FALSE	FALSE	FALSE	FALSE
Cnidaria	Anthozoa	Alcyonacea	NA	NA	Cervera atlantica	NA	NA	FALSE	NA	NA	FALSE	NA	FALSE
Cnidaria	Anthozoa	Actiniaria	Boloceroididae	Boloceroides	Boloceroides mcmurrichi	611605	611605	FALSE	FALSE	FALSE	FALSE	FALSE	FALSE
Arthropoda	Insecta	Diptera	Psychodidae	Psychoda	Psychoda alternata	125469	125469	FALSE	FALSE	FALSE	FALSE	FALSE	FALSE
Arthropoda	Malacostraca	Decapoda	Mithracidae	Pitho	Pitho lherminieri	98547	98547	TRUE	TRUE	TRUE	FALSE	TRUE	FALSE
Arthropoda	Hexanauplia	Calanoida	Paracalanidae	Paracalanus	Paracalanus indicus	85326	85326	FALSE	FALSE	FALSE	FALSE	FALSE	FALSE
Chordata	Actinopteri	Kurtiformes	Apogonidae	Phaeoptyx	Phaeoptyx pigmentaria	168311	168311	FALSE	FALSE	FALSE	FALSE	FALSE	FALSE
Mollusca	Gastropoda	Pleurobranchida	Pleurobranchidae	Pleurobranchus	Pleurobranchus areolatus	78125	78125	FALSE	FALSE	FALSE	FALSE	FALSE	FALSE
Mollusca	Bivalvia	Pterioida	Isognomonidae	Isognomon	Isognomon alatus	79602	79602	TRUE	TRUE	TRUE	FALSE	TRUE	FALSE
Arthropoda	Hexanauplia	Poecilostomatoida	Oncaeidae	Oncaea	Oncaea waldemari	NA	NA	FALSE	NA	NA	FALSE	NA	FALSE
Mollusca	Gastropoda	Lepetellida	Fissurellidae	Diodora	Diodora cayenensis	69550	69550	TRUE	TRUE	TRUE	TRUE	TRUE	TRUE
Porifera	Demospongiae	Clionaida	Clionaidae	Clionaopsis	Clionaopsis platei	NA	NA	FALSE	NA	NA	FALSE	NA	FALSE
Cnidaria	Hydrozoa	Leptothecata	Campanulariidae	Campanularia	Campanularia hincksii	49483	49483	FALSE	FALSE	FALSE	FALSE	FALSE	FALSE
Porifera	Demospongiae	Poecilosclerida	Hymedesmiidae	Phorbas	Phorbas bihamiger	NA	NA	FALSE	NA	NA	FALSE	NA	FALSE
Echinodermata	Ophiuroidea	Ophiurida	Ophiocomidae	Ophiocoma	Ophiocoma wendtii	157485	157485	TRUE	TRUE	TRUE	FALSE	TRUE	FALSE
Arthropoda	Insecta	Coleoptera	Curculionidae	Euplatypus	Euplatypus parallelus	NA	NA	FALSE	NA	NA	FALSE	NA	FALSE
Chordata	Aves	Pelecaniformes	Pelecanidae	Pelecanus	Pelecanus occidentalis	174685	174685	TRUE	TRUE	TRUE	FALSE	TRUE	FALSE
Mollusca	Gastropoda	NA	Cerithiidae	Cerithium	Cerithium litteratum	72122	72122	TRUE	TRUE	TRUE	TRUE	TRUE	TRUE
Mollusca	Bivalvia	Veneroida	Tellinidae	Scissula	Scissula similis	NA	NA	FALSE	NA	NA	FALSE	NA	FALSE
Chordata	Actinopteri	Perciformes	Serranidae	Rypticus	Rypticus carpenteri	NA	NA	FALSE	NA	NA	FALSE	NA	FALSE
Cnidaria	Anthozoa	Zoantharia	Nanozoanthidae	Nanozoanthus	Nanozoanthus harenaceus	NA	NA	FALSE	NA	NA	FALSE	NA	FALSE
Arthropoda	Malacostraca	Decapoda	Mithracidae	Nonala	Nonala holderi	NA	NA	FALSE	NA	NA	FALSE	NA	FALSE
Arthropoda	Hexanauplia	Sessilia	Chthamalidae	Chthamalus	Chthamalus angustitergum	656249	656249	FALSE	FALSE	FALSE	FALSE	FALSE	FALSE
Porifera	Demospongiae	Biemnida	NA	Rhabderemia	Rhabderemia sorokinae	NA	NA	FALSE	NA	NA	FALSE	NA	FALSE
Arthropoda	Malacostraca	NA	Gonodactylidae	Neogonodactylus	Neogonodactylus bredini	682548	682548	TRUE	TRUE	TRUE	TRUE	TRUE	TRUE
Cnidaria	Hydrozoa	Leptothecata	Campanulariidae	Obelia	Obelia dichotoma	49519	49519	TRUE	TRUE	TRUE	FALSE	TRUE	FALSE
Chordata	Actinopteri	Scombriformes	Scombridae	Euthynnus	Euthynnus alletteratus	172402	172402	FALSE	FALSE	FALSE	FALSE	FALSE	FALSE
Annelida	Polychaeta	Phyllodocida	Polynoidae	Lepidonotus	Lepidonotus humilis	64640	64640	FALSE	FALSE	FALSE	FALSE	FALSE	FALSE
Echinodermata	Ophiuroidea	Ophiurida	Ophiotrichidae	Ophiothrix	Ophiothrix angulata	157796	157796	TRUE	TRUE	TRUE	FALSE	TRUE	FALSE
Echinodermata	Ophiuroidea	Ophiurida	Ophiodermatidae	Ophioderma	Ophioderma appressa	NA	NA	FALSE	NA	NA	TRUE	TRUE	FALSE
Chordata	Chondrichthyes	Myliobatiformes	Myliobatidae	Aetobatus	Aetobatus ocellatus	NA	NA	FALSE	NA	NA	FALSE	NA	FALSE
Chordata	Actinopteri	Clupeiformes	Clupeidae	Jenkinsia	Jenkinsia lamprotaenia	161759	161759	FALSE	FALSE	FALSE	TRUE	TRUE	TRUE
Porifera	Demospongiae	Suberitida	NA	Terpios	Terpios hoshinota	NA	NA	FALSE	NA	NA	FALSE	NA	FALSE
Cnidaria	Hydrozoa	Siphonophorae	Diphyidae	Lensia	Lensia campanella	51289	51289	FALSE	FALSE	FALSE	FALSE	FALSE	FALSE
Chordata	Actinopteri	Blenniiformes	Tripterygiidae	Enneanectes	Enneanectes boehlkei	171367	171367	FALSE	FALSE	FALSE	FALSE	FALSE	FALSE
Chordata	Actinopteri	Carangiformes	Carangidae	Chloroscombrus	Chloroscombrus chrysurus	168670	168670	TRUE	TRUE	TRUE	FALSE	TRUE	FALSE
Arthropoda	Malacostraca	Decapoda	Portunidae	Charybdis	Charybdis hellerii	199969	199969	FALSE	TRUE	TRUE	FALSE	TRUE	FALSE
Arthropoda	Branchiopoda	Diplostraca	Sididae	Penilia	Penilia avirostris	83836	83836	FALSE	FALSE	FALSE	FALSE	FALSE	FALSE
Porifera	Demospongiae	Clionaida	Clionaidae	Cliona	Cliona vermifera	NA	NA	FALSE	NA	NA	FALSE	NA	FALSE
Porifera	Demospongiae	Poecilosclerida	Microcionidae	Clathria	Clathria rugosa	NA	NA	FALSE	NA	NA	FALSE	NA	FALSE
Porifera	Demospongiae	Clionaida	Placospongiidae	Placospongia	Placospongia carinata	48519	48519	FALSE	FALSE	FALSE	FALSE	FALSE	FALSE
Arthropoda	Malacostraca	Decapoda	Sicyoniidae	Sicyonia	Sicyonia carinata	96042	96042	FALSE	FALSE	FALSE	FALSE	FALSE	FALSE
Chordata	Actinopteri	Gobiiformes	Gobiidae	Lophogobius	Lophogobius cyprinoides	171896	171896	FALSE	FALSE	FALSE	FALSE	FALSE	FALSE
Porifera	Demospongiae	Clionaida	Clionaidae	Cliona	Cliona chilensis	NA	NA	FALSE	NA	NA	FALSE	NA	FALSE
Cnidaria	Hydrozoa	Anthoathecata	Oceaniidae	Turritopsis	Turritopsis lata	48900	48900	FALSE	FALSE	FALSE	FALSE	FALSE	FALSE
Mollusca	Bivalvia	Arcoida	Arcidae	Barbatia	Barbatia candida	79378	79378	TRUE	TRUE	TRUE	TRUE	TRUE	TRUE
Cnidaria	Anthozoa	Actiniaria	Aiptasiidae	Aiptasia	Aiptasia pulchella	611623	611623	FALSE	FALSE	FALSE	FALSE	FALSE	FALSE
Arthropoda	Malacostraca	Decapoda	Alpheidae	Synalpheus	Synalpheus ul	NA	NA	FALSE	NA	NA	FALSE	NA	FALSE
Bryozoa	Gymnolaemata	Ctenostomatida	Vesiculariidae	Amathia	Amathia verticillata	NA	NA	FALSE	NA	NA	FALSE	NA	FALSE
Porifera	Homoscleromorpha	Homosclerophorida	Plakinidae	Oscarella	Oscarella malakhovi	NA	NA	FALSE	NA	NA	FALSE	NA	FALSE
Cnidaria	Anthozoa	Actiniaria	Actinostolidae	Antholoba	Antholoba achates	52636	52636	FALSE	FALSE	FALSE	FALSE	FALSE	FALSE
Nemertea	Pilidiophora	Heteronemertea	Lineidae	Micrura	Micrura chlorapardalis	NA	NA	TRUE	NA	TRUE	FALSE	TRUE	FALSE
Chordata	Actinopteri	Lutjaniformes	Haemulidae	Haemulon	Haemulon plumierii	613026	613026	TRUE	TRUE	TRUE	TRUE	TRUE	TRUE
Chordata	Actinopteri	Lutjaniformes	Lutjanidae	Lutjanus	Lutjanus griseus	168848	168848	TRUE	TRUE	TRUE	TRUE	TRUE	TRUE
Porifera	Demospongiae	Bubarida	Dictyonellidae	Scopalina	Scopalina ruetzleri	NA	NA	TRUE	NA	TRUE	TRUE	TRUE	FALSE
Porifera	Demospongiae	Poecilosclerida	NA	Paracornulum	Paracornulum dubium	NA	NA	FALSE	NA	NA	FALSE	NA	FALSE
Cnidaria	Hydrozoa	Leptothecata	Campanulariidae	Clytia	Clytia linearis	49606	49606	TRUE	TRUE	TRUE	FALSE	TRUE	FALSE
Chaetognatha	Sagittoidea	Aphragmophora	Sagittidae	Aidanosagitta	Aidanosagitta neglecta	158733	158733	FALSE	FALSE	FALSE	FALSE	FALSE	FALSE
Cnidaria	Anthozoa	Actiniaria	Metridiidae	Metridium	Metridium senile	52737	52737	FALSE	FALSE	FALSE	FALSE	FALSE	FALSE
Chordata	Actinopteri	Beloniformes	Belonidae	Strongylura	Strongylura timucu	165554	165554	FALSE	FALSE	FALSE	FALSE	FALSE	FALSE
Chordata	Actinopteri	Labriformes	Labridae	Sparisoma	Sparisoma aurofrenatum	170863	170863	TRUE	TRUE	TRUE	TRUE	TRUE	TRUE
Chordata	Actinopteri	Cyprinodontiformes	Poeciliidae	Poecilia	Poecilia mexicana	165902	165902	FALSE	FALSE	FALSE	FALSE	FALSE	FALSE
Porifera	Demospongiae	Verongiida	Aplysinidae	Verongula	Verongula gigantea	NA	NA	FALSE	NA	NA	FALSE	NA	FALSE
Annelida	Clitellata	Haplotaxida	Naididae	Allonais	Allonais paraguayensis	68968	68968	FALSE	FALSE	FALSE	FALSE	FALSE	FALSE
Chordata	Actinopteri	NA	Pomacentridae	Abudefduf	Abudefduf saxatilis	170046	170046	TRUE	TRUE	TRUE	FALSE	TRUE	FALSE
Arthropoda	Insecta	Hemiptera	Halimococcidae	Colobopyga	Colobopyga pritchardiae	NA	NA	FALSE	NA	NA	FALSE	NA	FALSE
Mollusca	Bivalvia	Ostreoida	Ostreidae	Dendostrea	Dendostrea frons	79902	79902	TRUE	TRUE	TRUE	TRUE	TRUE	TRUE
Arthropoda	Malacostraca	Decapoda	Ocypodidae	Minuca	Minuca burgersi	NA	NA	FALSE	NA	NA	FALSE	NA	FALSE
Chordata	Actinopteri	Blenniiformes	Gobiesocidae	Tomicodon	Tomicodon lavettsmithi	643025	643025	FALSE	FALSE	FALSE	FALSE	FALSE	FALSE
Annelida	Polychaeta	Aspidosiphonidormes	Aspidosiphonidae	Aspidosiphon	Aspidosiphon albus	154808	154808	FALSE	FALSE	FALSE	FALSE	FALSE	FALSE
Porifera	Demospongiae	Haplosclerida	Petrosiidae	Xestospongia	Xestospongia testudinaria	NA	NA	FALSE	NA	NA	FALSE	NA	FALSE
Cnidaria	Anthozoa	Corallimorpharia	Ricordeidae	Ricordea	Ricordea florida	52484	52484	TRUE	TRUE	TRUE	TRUE	TRUE	TRUE
Nemertea	Palaeonemertea	NA	Cephalothricidae	Cephalothrix	Cephalothrix fasciculus	NA	NA	FALSE	NA	NA	FALSE	NA	FALSE
Chordata	Actinopteri	Scombriformes	Scombridae	Thunnus	Thunnus obesus	172428	172428	FALSE	FALSE	FALSE	FALSE	FALSE	FALSE
Mollusca	Gastropoda	Aplysiida	Aplysiidae	Stylocheilus	Stylocheilus longicauda	78058	78058	FALSE	FALSE	FALSE	FALSE	FALSE	FALSE
Mollusca	Gastropoda	NA	Placobranchidae	Elysia	Elysia serca	77950	77950	FALSE	FALSE	FALSE	FALSE	FALSE	FALSE
Chordata	Actinopteri	Carangiformes	Carangidae	Caranx	Caranx crysos	168612	168612	FALSE	FALSE	FALSE	FALSE	FALSE	FALSE
Arthropoda	Insecta	Hymenoptera	Formicidae	Atta	Atta cephalotes	578531	578531	FALSE	FALSE	FALSE	FALSE	FALSE	FALSE
Arthropoda	Insecta	Psocoptera	Liposcelidae	Liposcelis	Liposcelis paeta	661181	661181	FALSE	FALSE	FALSE	FALSE	FALSE	FALSE
Porifera	Demospongiae	Verongiida	Ianthellidae	Hexadella	Hexadella pruvoti	NA	NA	FALSE	NA	NA	FALSE	NA	FALSE
Chordata	Actinopteri	Perciformes	Serranidae	Serranus	Serranus tigrinus	167860	167860	TRUE	TRUE	TRUE	TRUE	TRUE	TRUE
Mollusca	Polyplacophora	Neoloricata	Acanthochitonidae	Cryptoconchus	Cryptoconchus floridanus	79054	79054	FALSE	FALSE	FALSE	TRUE	TRUE	TRUE
Cnidaria	Hydrozoa	Anthoathecata	Tubulariidae	Ralpharia	Ralpharia gorgoniae	NA	NA	TRUE	NA	TRUE	FALSE	TRUE	FALSE
Cnidaria	Hydrozoa	Anthoathecata	Tubulariidae	Zyzzyzus	Zyzzyzus warreni	NA	NA	FALSE	NA	NA	FALSE	NA	FALSE
Chordata	Actinopteri	Gobiiformes	Gobiidae	Coryphopterus	Coryphopterus dicrus	171752	171752	TRUE	TRUE	TRUE	FALSE	TRUE	FALSE
